# Keeping salamanders off the streets: Evaluating one of the first US amphibian road tunnels 30 years later

**DOI:** 10.1101/569426

**Authors:** Brandon P. Hedrick, Abby Vander Linden, Samantha A. Cordero, Edward Watt, Patrick M. O’Roark, Samantha L. Cox, Christopher Sutherland

**Author notes:** Corresponding author., 07455 727337.

## Abstract

Culverts are often installed under busy roads to help a variety of animals, from small frogs to bears, safely cross roads that bisect their habitats. One of the first roadway culvert systems designed specifically for amphibian use in the United States was installed along Henry Street in Amherst, Massachusetts in 1987 to protect spotted salamanders (*Ambystoma maculatum*). These salamanders cross Henry Street during their annual migration to their breeding pools. In recent years, anecdotal evidence from volunteers monitoring the site suggested that salamanders were no longer using the tunnels. To evaluate this concern we conducted salamander counts in 2016, 2017, and 2018 to quantify tunnel use. In 2016, only 11% of observed salamanders used the tunnels– a substantial decrease from 68% in 1988, one year after their installation, when the tunnels were last evaluated. Subsequently, we implemented two tunnel modifications in an effort to increase tunnel usage above the established 2016 baseline. Unfortunately, neither retrofit was successful. Previous studies have demonstrated that salamanders prefer minimum tunnel apertures of >0.4 m, so it is likely that the 0.2 m apertures here are inadequate. This may create differential light and humidity inside and outside the tunnels that is recognized by the salamanders. While many studies have evaluated amphibian tunnel use in lab and field settings, ours is one of the first studies to have examined tunnel usage data long after initial installation. These long-term data are critical for evaluating what factors are necessary for maintaining tunnels over decades-long time scales.
