## Supplementary material for "Keeping salamanders off the streets: Evaluating one of the first US amphibian road tunnels 30 years later": Table S1

### Sheet: Sheet1
2016 Data
	Big Night 2016 (3/10/16)	Additional night (3/16/16)
Fences crossed without reaching tunnel	56	(no road monitoring)
North tunnel balked	21	23
North tunnel crossed	9	3
South tunnel balked	33	17
South tunnel crossed	5	1
Total	124	44
2017 Data
	Big Night 2017 (3/28/17)	Additional night (2/25/17)	Additional night (4/4/17)
Fences crossed without reaching tunnel	37	3	(only monitored north tunnel)
North tunnel (light) balked	33	2	20
North tunnel (light) crossed	11	0	5
South tunnel (dark) balked	23	0	(only monitored north tunnel)
South tunnel (dark) crossed	4	0	(only monitored north tunnel)
Total	108	5	25
2018 Data
	Big Night 2018 (3/29/17)
Fences crossed without reaching tunnel	133
North tunnel (platform) balked	134
North tunnel (platform) crossed	20
South tunnel (no platform) balked	65
South tunnel (no platform) crossed	5
Total	357
